# K48-ubiquitin-activated proteases cut-up post-ER proteins

**DOI:** 10.1101/2025.04.13.648637

**Authors:** Annabel Y Minard, Stanley Winistorfer, Liping Yu, Robert C Piper

**Author notes:** Corresponding authors (RCP).

## Abstract

Polyubiquitin chains, linked via K48 or K63 of ubiquitin, target membrane proteins in the secretory system to degradative pathways. However it’s unclear whether these linkage isomers are functionally interchangeable. Here we show that for post-endoplasmic reticulum (ER) proteins, K63-linked polyubiquitination induces multivesicular bodies (MVBs) sorting and lysosomal degradation. In contrast, K48-linked polyubiquitination induces shearing from the membrane. Substrates are cleaved by the proteasome and by two ubiquitin-activated proteases: Ddi1, a conserved cytosolic ubiquilin that generates cytosolic fragments, and Rbd2, an intramembrane rhomboid protease that produces lumenal fragments. Rbd2 localizes to Golgi/endosomes but also acts on ubiquitinated substrates at the vacuolar membrane. Ddi1’s catalytic core, the HDD-RVP domain is sufficient for ubiquitin-dependent proteolysis. It binds ubiquitin directly and its activity is amplified by auxiliary ubiquitin binding domains: an atypical UBL domain and a UBA domain. These findings demonstrate that polyubiquitin chains linked by different residues encode distinct degradative fates for post-ER proteins, and reveals two proteases that target ubiquitinated integral membrane cargo.
