## Supplemental Tables 1-3 for "K48-ubiquitin-activated proteases cut-up post-ER proteins"

### Sheet: Yeast strains
Table of Yeast Strains
Yeast Strain	Name and Important mutations	Figure used	Genotype	Source
SEY6210	Parental Strain		MATα leu2-3,112 ura3-52 his3-∆200 trp1-∆901 lys2-80 uc2-Δ9	PMID: 3062374
BY4742	Parental Strain (PLY5818)	1G, 4E	MATα his3∆1 leu2∆0 lys2∆0 ura3∆0	PMID: 9483801
DS368	WT Ub SGA strain		MATα his3 ura3 ubi1∆:: GPDpr-L40A ubi2∆:: HYGR GPDpr-L40A GPDpr-L40A ubi3∆::URA3 GPDpr-3xUb-S31-Cyc1tr GPDpr-S31 ubi4∆:: 2X (Cyc1tr-Ub-GDPpr)-NATr	PMID: 30547882	Meza Gutierrez et al., 2018
DS369	K6R Ub SGA strain		DS368: ubi3∆::URA3 GPDpr-3xUb(K6R)-S31-Cyc1tr GPDpr-S31; ubi4∆:: 2X (Cyc1tr-Ub(K6R)-GDPpr)-NATr	PMID: 30547882	Meza Gutierrez et al., 2018
DS370	K11R Ub SGA strain		DS368: ubi3∆::URA3 GPDpr-3xUb(K11R)-S31-Cyc1tr GPDpr-S31; ubi4∆:: 2X (Cyc1tr-Ub(K11R)-GDPpr)-NATr	PMID: 30547882	Meza Gutierrez et al., 2018
DS371	K27R Ub SGA strain		DS368: ubi3∆::URA3 GPDpr-3xUb(K27R)-S31-Cyc1tr GPDpr-S31; ubi4∆:: 2X (Cyc1tr-Ub(K27R)-GDPpr)-NATr	PMID: 30547882	Meza Gutierrez et al., 2018
DS372	K29R Ub SGA strain		DS368: ubi3∆::URA3 GPDpr-3xUb(K29R)-S31-Cyc1tr GPDpr-S31; ubi4∆:: 2X (Cyc1tr-Ub(K29R)-GDPpr)-NATr	PMID: 30547882	Meza Gutierrez et al., 2018
DS373	K33R Ub SGA strain		DS368: ubi3∆::URA3 GPDpr-3xUb(K33R)-S31-Cyc1tr GPDpr-S31; ubi4∆:: 2X (Cyc1tr-Ub(K33R)-GDPpr)-NATr	PMID: 30547882	Meza Gutierrez et al., 2018
DS374	K48R Ub (low WT_Ub) SGA strain		DS368: ubi3∆::URA3 GPDpr-2XUb(K48R)-Ub-S31-Cyc1tr GPDpr-S31; ubi4∆:: 2X (Cyc1tr-Ub(K48R)-GDPpr)-NATr	PMID: 30547882	Meza Gutierrez et al., 2018
DS376	K63R Ub SGA strain		DS368: ubi3∆::URA3 GPDpr-3xUb(K63R)-S31-Cyc1tr GPDpr-S31; ubi4∆:: 2X (Cyc1tr-Ub(K63R)-GDPpr)-NATr	PMID: 30547882	Meza Gutierrez et al., 2018
MHY1177	(Widtype) PUP1 PRE3		MATα lys2-801 leu2-3, 2-112 ura3-52 his3-Δ200 trp1-1 pre3-Δ2∷HIS3 pup1Δ∷leu2∷HIS3 [pRS317-PUP1] [Ycplac22-PRE3]	PMID: 10393174	Arendt Hochstrasser, 1999
MHY1178	pup1-T30A pre3-T20A		MATα lys2-801 leu2-3, 2-112 ura3-52 his3-Δ200 trp1-1 pre3-Δ2∷HIS3 pup1Δ∷leu2∷HIS3 [pRS317-pup1-T30A] [Ycplac22-pre3-T20A]	PMID: 10393174	Arendt Hochstrasser, 1999
	tul1∆		BY4742: tul1∆::KanMX	PMID: 10436161	Winzeler et al. 1999
	gld1∆		BY4742: gld1∆::KanMX	PMID: 10436161	Winzeler et al. 1999
	ddi1∆		BY4742: ddi1∆::KanMX	PMID: 10436161	Winzeler et al. 1999
	yps7∆		BY4742: yps7∆::KanMX	PMID: 10436161	Winzeler et al. 1999
	ape4∆		BY4742: ape4∆::KanMX	PMID: 10436161	Winzeler et al. 1999
	ydr415c∆		BY4742: ydr415c∆::KanMX	PMID: 10436161	Winzeler et al. 1999
	rbd2∆		BY4742: rbd2∆::KanMX	PMID: 10436161	Winzeler et al. 1999
	ste24∆		BY4742: ste24∆::KanMX	PMID: 10436161	Winzeler et al. 1999
	mca1∆		BY4742: mca1∆::KanMX	PMID: 10436161	Winzeler et al. 1999
	yps7∆		BY4742: yps7∆::KanMX	PMID: 10436161	Winzeler et al. 1999
	dsc3∆		BY4742: dsc3∆::KanMX	PMID: 10436161	Winzeler et al. 1999
	vld1∆		BY4742: vld1∆::KanMX	PMID: 10436161	Winzeler et al. 1999
	rim13∆		BY4742: rim13∆::KanMX	PMID: 10436161	Winzeler et al. 1999
	yps5∆		BY4742: yps5∆::KanMX	PMID: 10436161	Winzeler et al. 1999
	ypf1∆		BY4742: ypf1∆::KanMX	PMID: 10436161	Winzeler et al. 1999
	cdc48-2		BY4742: cdc48-2	PMID: 23653356	Guerriero et al., 2013
	cdc48-3		BY4742: cdc48-3	PMID: 23653356	Guerriero et al., 2013
RPY34	pep1∆::URA3 pep4-3		pep1∆::URA3 pep4-3 leu2-3,112 ura3-52 his4-519 ade6
PLY2166	VPS10-GFP	1C,E	SEY6210: vps10::VPS10-GFP::TRP	PMID: 11555416	Urbanowski Piper 2001
PLY6264	VPS10-GFP pep4∆	1C,E	SEY6210: vps10::VPS10-GFP::TRP pep4∆	PMID: 11555416	Urbanowski Piper 2001
PLYL6018	Vps10-NeonGreen-AID CUP1pr-Skp1-TIR1 pdr5∆	1D,F, S1B, S2A	BY4742: vps10::VPS10-NEON-AID::(Kl)URA3 pdr5∆::CUP1pr-SKP1-TIR1::HIS3	This study
PLY6022	Vps10-NeonGreen-AID CUP1pr-Skp1-TIR1 pdr5∆ pep4∆	1D,F, 2A, S1B	BY4742: vps10::VPS10-NEON-AID::(Kl)URA3 pdr5∆::CUP1pr-SKP1-TIR1::HIS3	This study
PLY6072	Vps10-NeonGreen-AID CUP1pr-Skp1-TIR1 pdr5∆	2A, 3A	MHY1177: vps10::VPS10-NEON-AID::(Kl)URA3 pdr5∆::CUP1pr-SKP1-TIR1::HIS3 pep4∆::LEU2	This study
PLY6069	Vps10-NeonGreen-AID CUP1pr-Skp1-TIR1 pdr5∆ pep4∆::LEU2 pup1-T30A pre3-T20A	2A, 3A	MHY1178: vps10::VPS10-NEON-AID::(Kl)URA3 pdr5∆::CUP1pr-SKP1-TIR1::HIS3 pep4∆::LEU2	This study
PLY6225	VPS10pr-NeonGreen-AID CUP1pr-Skp1-TIR1 pdr5∆ pep4∆ pup1-T30A pre3-T20A	S1A	MHY1178: vps10::NEON-AID::(Kl)URA3 pdr5∆::CUP1pr-SKP1-TIR1::loxP pep4∆	This study
PLY6226	VPS10pr-NeonGreen-AID CUP1pr-Skp1-TIR1 pdr5∆ pep4∆	S1A	MHY1177: vps10::NEON-AID::(Kl)URA3 pdr5∆::CUP1pr-SKP1-TIR1::loxP pep4∆	This study
PLY6173	mCherry-Vps10-NeonGreen-AID CUP1pr-Skp1-TIR1 pep4∆ pdr5∆	2B-D, S1C 4A	BY4742: vps10::(Kl)LEU2::MET25pr-mCherry-VPS10-NEON-AID::(Kl)URA3 pdr5∆::CUP1pr-SKP1-TIR1::HIS3 pep4::KanMX	This study
yPL6312	mCherry-Vps10-NeonGreen-AID CUP1pr-Skp1-TIR1 pdr5∆ pep4∆ vps35∆	2C, S1C	BY4742: vps10::(Kl)LEU2::MET25pr-mCherry-VPS10-NG-AID::(Kl)URA3 pdr5∆::CUP1pr-SKP1-TIR1::HIS3 pep4::KanMX vps35∆::loxP-HIS3-loxP	This study
PLY6197	Vps10-NeonGreen-AID CUP1pr-Skp1-TIR1 ddi1∆ pdr5∆	3A	MHY1177: vps10::VPS10-NG-AID::(Kl)URA3 pdr5∆::CUP1pr-SKP1-TIR1::HIS3 pep4∆ ddi1∆::loxP-LEU2-loxP	This study
yPL6199	Vps10-NeonGreen-AID CUP1pr-Skp1-TIR1 ddi1∆ pdr5∆ pup1-T30A pre3-T20A	3A, 3C, S3B	MHY1178: vps10::VPS10-NG-AID::(Kl)URA3 pdr5∆::CUP1pr-SKP1-TIR1::HIS3 pep4∆ ddi1∆::loxP-LEU2-loxP	This study
PLY6454	Vps10-NeonGreen-AID CUP1pr-Skp1-TIR1 WT_Ub pdr5∆	3B, S3A	DS368: vps10::VPS10-NG-AID::(Kl)URA3 pdr5∆::CUP1pr-SKP1-TIR1::HIS3	This study
PLY6456	Vps10-NeonGreen-AID CUP1pr-Skp1-TIR1 K6R_Ub pdr5∆	3B, S3A	DS369: vps10::VPS10-NG-AID::(Kl)URA3 pdr5∆::CUP1pr-SKP1-TIR1::HIS3	This study
PLY6458	Vps10-NeonGreen-AID CUP1pr-Skp1-TIR1 K11R_Ub pdr5∆	3B, S3A	DS370: vps10::VPS10-NG-AID::(Kl)URA3 pdr5∆::CUP1pr-SKP1-TIR1::HIS3	This study
PLY6460	Vps10-NeonGreen-AID CUP1pr-Skp1-TIR1 K27R_Ub pdr5∆	3B, S3A	DS371: vps10::VPS10-NG-AID::(Kl)URA3 pdr5∆::CUP1pr-SKP1-TIR1::HIS3	This study
PLY6462	Vps10-NeonGreen-AID CUP1pr-Skp1-TIR1 K29R_Ub pdr5∆	3B, S3A	DS372: vps10::VPS10-NG-AID::(Kl)URA3 pdr5∆::CUP1pr-SKP1-TIR1::HIS3	This study
PLY6464	Vps10-NeonGreen-AID CUP1pr-Skp1-TIR1 K33R_Ub pdr5∆	3B, S3A	DS373: vps10::VPS10-NG-AID::(Kl)URA3 pdr5∆::CUP1pr-SKP1-TIR1::HIS3	This study
PLY6468	Vps10-NeonGreen-AID CUP1pr-Skp1-TIR1 K48R_Ub (low WT_Ub) pdr5∆	3B, S3A	DS374: vps10::VPS10-NG-AID::(Kl)URA3 pdr5∆::CUP1pr-SKP1-TIR1::HIS3	This study
PLY6466	Vps10-NeonGreen-AID CUP1pr-Skp1-TIR1 K63R_Ub pdr5∆	3B, S3A	DS376: vps10::VPS10-NG-AID::(Kl)URA3 pdr5∆::CUP1pr-SKP1-TIR1::HIS3	This study
PLY6249	mCherry-Vps10-NeonGreen-AID CUP1pr-Skp1-TIR1 pep4∆ pdr5∆	4A	MHY1177: vps10::(Kl)LEU2::MET25pr-mCherry-Vps10-NG-AID::KanMX pdr5∆::CUP1pr-SKP1-TIR1::loxP pep4∆	This study
PLY6251	mCherry-Vps10-NeonGreen-AID CUP1pr-Skp1-TIR1 pep4∆ pdr5∆ pup1-T30A pre3-T20A	4A	MHY1178: vps10::(Kl)LEU2::MET25pr-mCherry-Vps10-NG-AID::D29 pdr5∆::CUP1pr-SKP1-TIR1::loxP pep4∆	This study
PLY6390	mCherry-Vps10-NeonGreen-AID CUP1pr-Skp1-TIR1 pep4∆ pdr5∆ pup1-T30A pre3-T20A	4A,B, 5A	MHY1178: vps10::(Kl)LEU2::MET25pr-mCherry-Vps10-NG-AID::KanMX pdr5∆::CUP1pr-SKP1-TIR1::loxP pep4∆	This study
PLY6392	mCherry-Vps10-NeonGreen-AID CUP1pr-Skp1-TIR1 ddi1∆ pep4∆ pdr5∆ pup1-T30A pre3-T20A	4A, 5A	MHY1178: vps10::(Kl)LEU2::MET25pr-mCherry-Vps10-NG-AID::KanMX pdr5∆::CUP1pr-SKP1-TIR1::loxP pep4∆ ddi1∆::loxP	This study
PLY6266	mCherry-Vps10-NeonGreen-AID CUP1pr-Skp1-TIR1 pep4∆ pdr5∆	4A, 4C	BY4742: vps10::(Kl)LEU2::MET25pr-mCherry-Vps10-NG-AID-(KI)URA3 pdr5∆::CUP1pr-SKP1-TIR1::loxP pep4∆::KanMX	This study
PLY6369	mCherry-Vps10-NeonGreen-AID CUP1pr-Skp1-TIR1 rbd2∆::natMXloxP pep4∆ pdr5∆	4A, 4C	BY4742: vps10::(Kl)LEU2::MET25pr-mCherry-Vps10-NG-AID-(KI)URA3 pdr5∆::CUP1pr-SKP1-TIR1::loxP pep4∆::KanMX rbd2∆::natMXloxP	This study
PLY6312	mCherry-Vps10-NeonGreen-AID CUP1pr-Skp1-TIR1 pep4∆ pdr5∆ vps35∆	4A	BY4742: vps10::(Kl)LEU2::MET25pr-mCherry-Vps10-NG-AID::(KI)URA3 pdr5∆::CUP1pr-SKP1-TIR1::loxP pep4∆::KanMX vps35∆::loxP-HIS3-loxP	This study
PLY6359	mCherry-Vps10-NeonGreen-AID CUP1pr-Skp1-TIR1 pep4∆ pdr5∆ vps35∆ rbd2∆	4A	BY4742: vps10::(Kl)LEU2::MET25pr-mCherry-Vps10-NG-AID::(KI)URA3 pdr5∆::CUP1pr-SKP1-TIR1::loxP pep4∆::KanMX vps35∆::loxP-HIS3-loxP rbd2∆::loxP-hphMX-loxP	This study
PLY6394	mCherry-Vps10-NeonGreen-AID CUP1pr-Skp1-TIR1 pep4∆ pdr5∆ rbd2∆ pup1-T30A pre3-T20A	4B, 5A	MHY1178: vps10::(Kl)LEU2::MET25pr-mCherry-Vps10-NG-AID::KanMX pdr5∆::CUP1pr-SKP1-TIR1::loxP pep4∆ rbd2∆::loxP-hphMX-loxP	This study
PLY6450	mCherry-Vps10 pep4∆	4E	BY4742: vps10::(Kl)LEU2::MET25pr-mCherry-Vps10 pep4∆::KanMX	This study
PLY6396	mCherry-Vps10-NeonGreen-AID CUP1pr-Skp1-TIR1 pep4∆ pdr5∆ rbd2∆ ddi1∆ pup1-T30A pre3-T20A	5A	MHY1178: vps10::(Kl)LEU2::MET25pr-mCherry-Vps10-NG-AID::KanMX pdr5∆::CUP1pr-SKP1-TIR1::loxP pep4∆ ddi1∆::loxP rbd2∆::natMXloxP	This study
PLY6622	(riboswitch)mCherry-Vps10-sfGFP-DHFR CUP1pr-Skp1-TIR1 pep4∆ pdr5∆ pup1-T30A pre3-T20A	5B-C	MHY1178: vps10::KanMX::TEF1*pr-(riboswitch)-mCherry-Vps10-sfGFP-DHFR::loxp pdr5∆::CUP1pr-SKP1-TIR1::loxP pep4∆	This study
PLY6624	(riboswitch)mCherry-Vps10-sfGFP-DHFR CUP1pr-Skp1-TIR1 pep4∆ pdr5∆ pup1-T30A pre3-T20A ddi1∆	5B	MHY1178: vps10::KanMX::TEF1*pr-(riboswitch)-mCherry-Vps10-sfGFP-DHFR::loxp pdr5∆::CUP1pr-SKP1-TIR1::loxP pep4∆ ddi1∆::loxP	This study
PLY6626	(riboswitch)mCherry-Vps10-sfGFP-DHFR CUP1pr-Skp1-TIR1 pep4∆ pdr5∆ pup1-T30A pre3-T20A rbd2∆	5B	MHY1178: vps10::KanMX::TEF1*pr-(riboswitch)-mCherry-Vps10-sfGFP-DHFR::loxp pdr5∆::CUP1pr-SKP1-TIR1::loxP pep4∆ rbd2∆::loxP	This study
PLY6628	(riboswitch)mCherry-Vps10-sfGFP-DHFR CUP1pr-Skp1-TIR1 pep4∆ pdr5∆ pup1-T30A pre3-T20A rbd2∆ ddi1∆	5B-C	MHY1178: vps10::KanMX::TEF1*pr-(riboswitch)-mCherry-Vps10-sfGFP-DHFR::loxp pdr5∆::CUP1pr-SKP1-TIR1::loxP pep4∆ rbd2∆::loxP ddi1∆::loxP	This study
PLY6134	tul1∆ Vps10-NeonGreen-AID CUP1pr-Skp1-TIR1 pdr5∆	S2	BY4742: tul1∆::KanMX vps10::VPS10-NG-AID::(Kl)URA3 pdr5∆::CUP1pr-SKP1-TIR1::HIS3	This study
PLY6144	gld1∆ Vps10-NeonGreen-AID CUP1pr-Skp1-TIR1 pdr5∆	S2	BY4742: gld1∆::KanMX vps10::VPS10-NG-AID::(Kl)URA3 pdr5∆::CUP1pr-SKP1-TIR1::HIS3	This study
PLY6154	ddi1∆ Vps10-NeonGreen-AID CUP1pr-Skp1-TIR1 pdr5∆	S2	BY4742: ddi1∆::KanMX vps10::VPS10-NG-AID::(Kl)URA3 pdr5∆::CUP1pr-SKP1-TIR1::HIS3	This study
PLY6077	yps7∆ Vps10-NeonGreen-AID CUP1pr-Skp1-TIR1 pdr5∆	S2	BY4742: yps7∆::KanMX vps10::VPS10-NG-AID::(Kl)URA3 pdr5∆::CUP1pr-SKP1-TIR1::HIS3	This study
PLY6132	ape4∆ Vps10-NeonGreen-AID CUP1pr-Skp1-TIR1 pdr5∆	S2	BY4742: ape4∆::KanMX vps10::VPS10-NG-AID::(Kl)URA3 pdr5∆::CUP1pr-SKP1-TIR1::HIS3	This study
PLY6130	ydr415c∆ Vps10-NeonGreen-AID CUP1pr-Skp1-TIR1 pdr5∆	S2	BY4742: ydr415c∆::KanMX vps10::VPS10-NG-AID::(Kl)URA3 pdr5∆::CUP1pr-SKP1-TIR1::HIS3	This study
PLY6126	rbd2∆ Vps10-NeonGreen-AID CUP1pr-Skp1-TIR1 pdr5∆	S2	BY4742: rbd2∆::KanMX vps10::VPS10-NG-AID::(Kl)URA3 pdr5∆::CUP1pr-SKP1-TIR1::HIS3	This study
PLY6148	ste24∆ Vps10-NeonGreen-AID CUP1pr-Skp1-TIR1 pdr5∆	S2	BY4742: ste24∆::KanMX vps10::VPS10-NG-AID::(Kl)URA3 pdr5∆::CUP1pr-SKP1-TIR1::HIS3	This study
PLY6138	mca1∆ Vps10-NeonGreen-AID CUP1pr-Skp1-TIR1 pdr5∆	S2	BY4742: mca1∆::KanMX vps10::VPS10-NG-AID::(Kl)URA3 pdr5∆::CUP1pr-SKP1-TIR1::HIS3	This study
PLY6128	yps7∆ Vps10-NeonGreen-AID CUP1pr-Skp1-TIR1 pdr5∆	S2	BY4742: yps7∆::KanMX vps10::VPS10-NG-AID::(Kl)URA3 pdr5∆::CUP1pr-SKP1-TIR1::HIS3	This study
PLY6140	dsc3∆ Vps10-NeonGreen-AID CUP1pr-Skp1-TIR1 pdr5∆	S2	BY4742: dsc3∆::KanMX vps10::VPS10-NG-AID::(Kl)URA3 pdr5∆::CUP1pr-SKP1-TIR1::HIS3	This study
PLY6150	vld1∆ Vps10-NeonGreen-AID CUP1pr-Skp1-TIR1 pdr5∆	S2	BY4742: vld1∆::KanMX vps10::VPS10-NG-AID::(Kl)URA3 pdr5∆::CUP1pr-SKP1-TIR1::HIS3	This study
PLY6146	rim13∆ Vps10-NeonGreen-AID CUP1pr-Skp1-TIR1 pdr5∆	S2	BY4742: rim13∆::KanMX vps10::VPS10-NG-AID::(Kl)URA3 pdr5∆::CUP1pr-SKP1-TIR1::HIS3	This study
PLY6142	yps5∆ Vps10-NeonGreen-AID CUP1pr-Skp1-TIR1 pdr5∆	S2	BY4742: yps5∆::KanMX vps10::VPS10-NG-AID::(Kl)URA3 pdr5∆::CUP1pr-SKP1-TIR1::HIS3	This study
PLY6136	ypf1∆ Vps10-NeonGreen-AID CUP1pr-Skp1-TIR1 pdr5∆	S2	BY4742: ypf1∆::KanMX vps10::VPS10-NG-AID::(Kl)URA3 pdr5∆::CUP1pr-SKP1-TIR1::HIS3	This study
PLY6038	cdc48-2 Vps10-NeonGreen-AID CUP1pr-Skp1-TIR1 pdr5∆	S2	BY4742: cdc48-2 vps10::VPS10-NG-AID::(Kl)URA3 pdr5∆::CUP1pr-SKP1-TIR1::HIS3	This study
PLY6039	cdc48-3 Vps10-NeonGreen-AID CUP1pr-Skp1-TIR1 pdr5∆	S2	BY4742: cdc48-3 vps10::VPS10-NG-AID::(Kl)URA3 pdr5∆::CUP1pr-SKP1-TIR1::HIS3	This study
PLY6368	vps10∆::VPS10pr-GFP-AID CUP1pr-Skp1-TIR1 pep4∆ pdr5∆ pup1-T30A pre3-T20A	S4B	MHY1178: vps10::VPS10pr-GFP-AID::KanMX pdr5∆::CUP1pr-SKP1-TIR1::loxP pep4∆	This study
PLY6448	Vps10-GFP CUP1pr-Skp1-TIR1 pdr5∆ pep4∆	S4C	MHY1188: vps10::VPS10-GFP::loxP-KanMX-loxP pdr5∆::CUP1pr-SKP1-TIR1::loxP pep4∆	This study
PLY6183	CUP1pr-Skp1-TIR1 pep4∆ pdr5∆ pup1-T30A pre3-T20A	6A-B	MHY1178: pdr5∆::CUP1pr-SKP1-TIR1::loxP pep4∆	This study
PLY6195	CUP1pr-Skp1-TIR1 pep4∆ pdr5∆ pup1-T30A pre3-T20A ddi1∆	6B	MHY1178: pdr5∆::CUP1pr-SKP1-TIR1::loxP pep4∆ ddi1∆::loxP	This study
PLY6564	CUP1pr-Skp1-TIR1 pep4∆ pdr5∆ pup1-T30A pre3-T20A rbd2∆	6B	MHY1178: pdr5∆::CUP1pr-SKP1-TIR1::loxP pep4∆ rbd2∆::loxP-NatMX-loxP	This study
PLY6566	CUP1pr-Skp1-TIR1 pep4∆ pdr5∆ pup1-T30A pre3-T20A ddi1∆ rbd2∆	6B	MHY1178: pdr5∆::CUP1pr-SKP1-TIR1::loxP pep4∆ ddi1∆::loxP rbd2∆::loxP-NatMX-loxP	This study
PLY6414	CUP1pr-Skp1-TIR1 pep4∆ pdr5∆ PUP1 PRE3	S4A	MHY1177: pdr5∆::CUP1pr-SKP1-TIR1::loxP pep4∆	This study
PLY6416	CUP1pr-Skp1-TIR1 pep4∆ pdr5∆ PUP1 PRE3 ddi1∆	S4A	MHY1177: pdr5∆::CUP1pr-SKP1-TIR1::loxP pep4∆ ddi1∆::loxP	This study
PLY6418	CUP1pr-Skp1-TIR1 pep4∆ pdr5∆ PUP1 PRE3 rbd2∆	S4A	MHY1177: pdr5∆::CUP1pr-SKP1-TIR1::loxP pep4∆ rbd2∆::loxP	This study
PLY6420	CUP1pr-Skp1-TIR1 pep4∆ pdr5∆ PUP1 PRE3 ddi1∆ rbd2∆	S4A	MHY1177: pdr5∆::CUP1pr-SKP1-TIR1::loxP pep4∆ ddi1∆::loxP rbd2∆::loxP	This study

### Sheet: Plasmids
Τable of plasmids used in this study
Plasmid Name	Markers	Description	Figures	Reference/Source	map	Residue check
pRS316	amp URA3	pBluescript, CEN6, ARSH4, URA3	4B	PMID: 2659436
pRS315	amp LEU2	pBluescript, CEN6, ARSH4, LEU2		PMID: 2659436
pRS313	amp HIS3	pBluescript, CEN6, ARSH4, HIS3		PMID: 2659436
pRS303	amp HIS3	pBluescript, HIS3		PMID: 2659436
pPL7364	amp HIS3	GFPnb: pRS313 bicistronic plasmid with TET-on 3G transactivator under control of Tef* promoter, and second ORF with 4xHA epitope tagged GFP nanobody under control of minimal PDR3 promoter and 8 tetO sites.	1C	This study	x	x
pPL7349	amp HIS3	GFPnb-Rsp5 HECT: pPL7364 expressing 4xHA-GFPnb fused to residues 421-809 of Sc Rsp5 (NP_011051.3)	1C,E,G	This study	x	x
pPL7383	amp HIS3	GFPnb-1xPib1 RING: pPL7364 expressing 4xHA-GFPnb fused to residues 123-279 of S.pombe Pib1 (NP_595987.1)	1C,E	This study	x	x
pPL7366	amp HIS3	GFPnb-2xRNF4 RING: pPL7364 expressing 4xHA-GFPnb fused to residues 75-194 of RnRNF4 (NP_062055.1) and residues 128-190 of HsRNF4 (NP_002929.1)	1C,E, 5B	This study	x	x
pPL7377	amp HIS3	GFPnb-Rsp5/E6AP HECT chimera: pPL7364 expressing 4xHA-GFPnb fused to residues 421-689 of ScRsp5 (NP_011051.3) and residues 325-435 of HsE6AP (NP_001341480.1)	1C,E	This study	x	x
pCHL642	amp URA3	pRS416 expressing Mup1-GFP from MUP1 promoter	1G	PMID: 18976803
pPL7449	amp LEU2	Ddi1-HA: pRS315 with Sc DDI1 (residues 1-428) carrying single C-terminal HA epitope	3C, S2B	This study	x
pPL7457	amp LEU2	Ddi1-HA-D220A: pPL7449 carrying a D220A codon change	3C, S2B	This study	x
pPL7459	amp LEU2	Ddi1∆UBA-HA: pRS315 with Sc DDI1 (residues 1-391) carrying single C-terminal HA epitope	3C, S2B	This study	x
pPL7460	amp LEU2	Ddi1∆Ubl-HA: pRS315 with Sc DDI1 (residues 80-428) carrying single C-terminal HA epitope	3C, S2B	This study	x
pPL7504	amp LEU2	Ddi1∆Ubl∆UBA-HA: pRS315 with Sc DDI1 (residues 190-390) carrying single C-terminal HA epitope	3C, S2B	This study	x
pPL7585	amp LEU2	Ddi1Ubl*∆UBA-HA: pPL7459 with E8A and I13A mutations to block Ubl~Ub binding	3C, S2B	This study	x
pPL7495	amp LEU2	TEF1-Ddi1-HA: pRS315 with Sc Ddi1 (residues 1-428) carrying single C-terminal HA epitope under control of the TEF1 promoter	3C, S2B	This study	x
pPL7588	amp LEU2	TEF1-HsDDI1-HA: pRS315 with human Ddi1 (residues 3-396: NP_001001711.1) carrying single C-terminal HA epitope under control of th TEF1 promoter	3C, S2B	This study	x	x
pPL7589	amp LEU2	TEF-HsDDI2-HA: pRS315 with human Ddi2 (residues 3-398: NP_115717.3) carrying single C-terminal HA epitope under control of th TEF1 promoter	3C, S2B	This study	x	x
pPL7591	amp LEU2	TEF1-Ddi1 (Dsk2Ubl, ∆UBA)-HA: pRS315 with Hs Dsk2 (residues 26-103: NP_038472.2) and Sc Ddi1 (residues 81-370) with single C-terminal HA epitope under control of the TEF1 promoter	3C, S2B	This study	x	dsk2 checked
pPL7592	amp LEU2	TEF1-Ddi1 (Rad23Ubl, ∆UBA)-HA: pRS315 with ScRad23 (residues 1-75) and Sc Ddi1 (residues 81-370) with single C-terminal HA epitope under control of the TEF1 promoter	3C, S2B	This study	x	rad23 checked, doesn’t have NP
pPL7590	amp LEU2	TEF1-S. pombeDdi1-HA: pRS315 with S.pombe Ddi1/Mud1 (residues 1-332, NP_001018195.1) with single C-terminal HA epitope under control of the TEF1 promoter	3C, S2B	This study	x	x
pPL7568	amp URA3	RBD2-GFP: pRS316 carrying RBD2 promoter and coding sequence to GFP and the PHO8 3'UT.	4B, 4E	This study	x
pPL7584	amp URA3	RBD2(S124A)-GFP: pPL7568 with S124A mutation.	4B	This study	x
pPL6634	amp HIS3	Sec7-mCherry	4E	This study	x
pPL7710	amp	pET21A expressing 6xHIS ScDdi1 HDD-RVP domain (residues 142-325)	3C	This study	x	x
pPL8078	kanr	pET28b expressing 6xHIS HsDdi2 HDD-RVP domain (residues 134-359; NP_115717.3)	3C	This study	x	x
pPL8048	amp LEU2	prs315 carrying mCherry-ScYLR001cNeonGreenAID	6A-B	This study	x
pPL8049	amp LEU2	prs315 carrying mCherry-ScYnd1-NeonGreenAID	6A-B	This study	x
pPL8042	amp LEU2	prs315 carrying mCherry-ScPex3NeonGreenAID	6A-B	This study	x
pPL8047	amp LEU2	prs315 carrying mCherry-ScFet5NeonGreenAID	6A-B	This study	x
pPL6739	amp HIS3	prs303 carrying CUP1pr-SKP1-TIR1 integrates into PDR5 locus		This study	x
pPL7141	amp KanMX	pPL6739 HIS3 marker switched to loxP-KanMX-loxP		This study	x

### Sheet: Antibodies
Τable of Antibodies used in this study
Antibody	Species	Source	Figures
α-NeonGreen	Rabbit polyclonal	Cell Signaling Technology Cat#53061S
α-GFP D5.1	Rabbit monoclonal	Cell Signaling Technology Cat#2956S
α-HA	Mouse monoclonal	BioLegend, San Diego, CA
α-PGK	Mouse monoclonal	Molecular Probes Cat# A-6457, RRID:AB_22154
α-mCherry	Rabbit polyclonal **	Sigma Aldrich #AB356482 Lot 3536102	Figs 2, 4	** Rabbit polyclonal α-mCherrywas incubated with lysate from pep1∆ pep4-3 (PLY684) to diminish non-specific binding, the pattern of non-specific binding varied between antibody batches.
α-mCherry E5D8f	Rabbit monoclonal	(#43590S, Cell Signaling Technology	Figs 4,5
α-Vps10	Rabbit polyclonal (raised against aa 306-696	PMID: 8636229
α-CPY	Rabbit polyclonal	Tom Stevens, University of Oregon
α-ALP	Rabbit polyclonal	Tom Stevens, University of Oregon
α-K48Ub	Rabbit monoclonal	Cell Signaling Technology Cat#8081	Figs S5A
